# Suppression of hepatic amino acid catabolism by the human-specific lncRNA hLMR1

**DOI:** 10.1101/2025.11.08.686969

**Authors:** Marcos E Jaso-Vera, Shohei Takaoka, Lanuza A.P. Faccioli, Zhiping Hu, Alejandro Soto-Gutierrez, Xiangbo Ruan

**Author notes:** **Corresponding**: Xiangbo Ruan, Ph.D. Assistant Professor of Medicine The Johns Hopkins University School of Medicine Division of Endocrinology, Diabetes and Metabolism Johns Hopkins All Children’s Hospital, Institute for Fundamental Biomedical Research 600 Fifth Street S. St. Petersburg, FL 33701.

## Abstract

Amino acid (AA) catabolism and ureagenesis in the liver are essential for maintaining systemic nitrogen homeostasis. Patients with metabolic-associated fatty liver disease (MAFLD) exhibit impaired hepatic AA catabolism and urea production, accompanied by repression of genes governing these pathways. The molecular basis of this repression remains unknown. Here, we identify the hepatocyte-specific long noncoding RNA hLMR1 as a key suppressor of hepatic AA catabolism. Using a humanized liver mouse model, we show that hLMR1 knockdown broadly upregulates genes involved in AA degradation and ureagenesis. Chromatin isolation by RNA purification (ChIRP) coupled with RNA-seq reveals extensive interactions between hLMR1 and the pre-mRNAs of AA catabolism genes, mediated by a conserved complementary motif within hLMR1 (nucleotides 587–598). In primary human hepatocytes, hLMR1 overexpression inhibits glucagon-induced activation of AA catabolic genes, whereas deletion of the 587–598 region abrogates this effect. Analysis of human liver RNA-seq datasets demonstrates a negative correlation between hLMR1 expression and AA catabolic gene programs in MAFLD. Together, these findings uncover hLMR1 as a previously unrecognized regulator of hepatic nitrogen metabolism, linking lncRNA dysregulation to metabolic dysfunction in MAFLD.
