## Supplemental Table 1 for "Suppression of hepatic amino acid catabolism by the human-specific lncRNA hLMR1"

### Sheet: Upregulated genes
Ensemble_gene_id	log2FoldChange	pvalue	Official_gene_name	gene_biotype
ENSG00000241743	3.7622	0.0235407	XACT	lncRNA
ENSG00000173432	3.38793	0.0109234	SAA1	protein_coding
ENSG00000233308	3.31249	0.00774885	OSTN-AS1	lncRNA
ENSG00000239300	3.18365	0.00953938		lncRNA
ENSG00000128606	2.93445	0.0032252	LRRC17	protein_coding
ENSG00000135094	2.80116	0.00013531	SDS	protein_coding
ENSG00000288033	2.69329	0.0424076		lncRNA
ENSG00000143171	2.47022	0.0202663	RXRG	protein_coding
ENSG00000156103	2.40008	0.0310481	MMP16	protein_coding
ENSG00000227477	2.23921	0.0299469	STK4-DT	lncRNA
ENSG00000272529	2.19744	0.00921934		lncRNA
ENSG00000081181	2.1307	0.0497938	ARG2	protein_coding
ENSG00000139304	2.08803	0.0430778	PTPRQ	protein_coding
ENSG00000145103	2.01391	0.0186488	ILDR1	protein_coding
ENSG00000234828	2.00265	0.0275753	IQCM	protein_coding
ENSG00000245248	1.86936	0.0177751	USP2-AS1	lncRNA
ENSG00000289496	1.85034	0.0243038		lncRNA
ENSG00000148346	1.79984	0.018805	LCN2	protein_coding
ENSG00000272945	1.67145	0.0380918		lncRNA
ENSG00000124713	1.64666	0.0135627	GNMT	protein_coding
ENSG00000160963	1.59328	0.0151725	COL26A1	protein_coding
ENSG00000237978	1.58976	0.00342275	KCNMB2-AS1	lncRNA
ENSG00000065154	1.58835	0.00408573	OAT	protein_coding
ENSG00000135423	1.43043	0.0139232	GLS2	protein_coding
ENSG00000196862	1.42504	0.0357771	RGPD4	protein_coding
ENSG00000162944	1.40092	1.24336e-05	RFTN2	protein_coding
ENSG00000267396	1.38633	0.00291014		lncRNA
ENSG00000287127	1.37441	0.00157115		lncRNA
ENSG00000241754	1.32755	0.0496355		lncRNA
ENSG00000118557	1.31392	0.0350001	PMFBP1	protein_coding
ENSG00000173406	1.26046	0.00129695	DAB1	protein_coding
ENSG00000282301	1.25281	0.0331766	CYP3A7-CYP3A51P	protein_coding
ENSG00000270720	1.21777	0.0300868		lncRNA
ENSG00000260296	1.20645	0.0460652		lncRNA
ENSG00000279159	1.15979	0.0329464		lncRNA
ENSG00000139410	1.04625	0.000617304	SDSL	protein_coding
ENSG00000271335	1.01715	0.0339996	CCNY-AS1	lncRNA
ENSG00000008311	1.00285	0.000590618	AASS	protein_coding
ENSG00000275850	1.00089	0.0248711		lncRNA
ENSG00000129151	0.984455	0.0443456	BBOX1	protein_coding
ENSG00000122884	0.971795	0.00494931	P4HA1	protein_coding
ENSG00000145692	0.95406	0.0107795	BHMT	protein_coding
ENSG00000197442	0.95028	0.00468909	MAP3K5	protein_coding
ENSG00000154065	0.949131	0.0312712	ANKRD29	protein_coding
ENSG00000229976	0.926945	0.0242229		lncRNA
ENSG00000287900	0.908051	0.0138995		lncRNA
ENSG00000250132	0.880747	0.0431433		lncRNA
ENSG00000152380	0.879653	0.0393712	FAM151B	protein_coding
ENSG00000084110	0.873369	0.00516139	HAL	protein_coding
ENSG00000116678	0.866583	0.000283277	LEPR	protein_coding
ENSG00000155016	0.834798	0.0275446	CYP2U1	protein_coding
ENSG00000259343	0.831453	0.0137918	TMC3-AS1	lncRNA
ENSG00000109819	0.829361	0.0290293	PPARGC1A	protein_coding
ENSG00000159885	0.823158	0.0462919	ZNF222	protein_coding
ENSG00000112494	0.821418	0.0211295	UNC93A	protein_coding
ENSG00000273729	0.820633	0.04902		lncRNA
ENSG00000223891	0.814125	0.013063	OSER1-DT	lncRNA
ENSG00000090512	0.81006	0.000171251	FETUB	protein_coding
ENSG00000113924	0.772818	0.000317824	HGD	protein_coding
ENSG00000180875	0.771861	0.00116702	GREM2	protein_coding
ENSG00000289595	0.758637	0.04405		lncRNA
ENSG00000176641	0.758126	0.00215344	RNF152	protein_coding
ENSG00000224389	0.749238	0.00131214	C4B	protein_coding
ENSG00000179528	0.749073	0.0254241	LBX2	protein_coding
ENSG00000198610	0.746283	0.000536593	AKR1C4	protein_coding
ENSG00000261618	0.736382	0.0205548	LINC02605	lncRNA
ENSG00000152229	0.728581	0.0101509	PSTPIP2	protein_coding
ENSG00000109906	0.722025	0.00111107	ZBTB16	protein_coding
ENSG00000130707	0.717829	0.00199932	ASS1	protein_coding
ENSG00000116285	0.713946	0.00858979	ERRFI1	protein_coding
ENSG00000141738	0.713667	0.0260567	GRB7	protein_coding
ENSG00000157168	0.708869	0.00867138	NRG1	protein_coding
ENSG00000132541	0.700261	4.95919e-05	RIDA	protein_coding
ENSG00000000971	0.700108	0.00396368	CFH	protein_coding
ENSG00000120262	0.697628	0.0463871	CCDC170	protein_coding
ENSG00000106789	0.697585	0.0457389	CORO2A	protein_coding
ENSG00000262454	0.695729	0.00176614	MIR193BHG	lncRNA
ENSG00000158104	0.68934	0.00530736	HPD	protein_coding
ENSG00000163071	0.685094	0.0355926	SPATA18	protein_coding
ENSG00000164089	0.674886	0.0022668	ETNPPL	protein_coding
ENSG00000244731	0.671944	0.0095281	C4A	protein_coding
ENSG00000130518	0.670513	0.0115284	IQCN	protein_coding
ENSG00000112245	0.668535	0.0010247	PTP4A1	protein_coding
ENSG00000229980	0.665097	0.041126	TOB1-AS1	lncRNA
ENSG00000171564	0.657206	0.000122526	FGB	protein_coding
ENSG00000249476	0.645462	0.00307872		lncRNA
ENSG00000146521	0.629469	0.00133575	LINC01558	lncRNA
ENSG00000227885	0.623677	0.0236856		lncRNA
ENSG00000172602	0.618957	0.0174923	RND1	protein_coding
ENSG00000137491	0.617279	0.000695184	SLCO2B1	protein_coding
ENSG00000013392	0.613828	0.0147281	RWDD2A	protein_coding
ENSG00000137133	0.61303	0.0243673	HINT2	protein_coding
ENSG00000008513	0.611394	0.00493222	ST3GAL1	protein_coding
ENSG00000170270	0.608006	0.023676	GON7	protein_coding
ENSG00000239265	0.607481	0.0286486	CLRN1-AS1	lncRNA
ENSG00000119138	0.607459	0.00969716	KLF9	protein_coding
ENSG00000115590	0.607426	0.0497907	IL1R2	protein_coding
ENSG00000285219	0.606206	0.00128506	HULC	lncRNA
ENSG00000171557	0.59899	0.00211514	FGG	protein_coding
ENSG00000138002	0.595784	0.0161793	IFT172	protein_coding
ENSG00000188001	0.594543	0.00340558	TPRG1	protein_coding
ENSG00000143257	0.59041	0.00896702	NR1I3	protein_coding
ENSG00000155330	0.58417	0.00202653	C16orf87	protein_coding
ENSG00000147642	0.582941	0.00337712	SYBU	protein_coding
ENSG00000175906	0.580387	0.0333522	ARL4D	protein_coding
ENSG00000138175	0.577127	0.0250248	ARL3	protein_coding
ENSG00000021826	0.57225	0.00328639	CPS1	protein_coding
ENSG00000144655	0.570346	0.0032986	CSRNP1	protein_coding
ENSG00000100889	0.569621	0.0128847	PCK2	protein_coding
ENSG00000072274	0.567251	0.0173447	TFRC	protein_coding
ENSG00000149124	0.567243	1.7451e-06	GLYAT	protein_coding
ENSG00000153086	0.562801	0.000578723	ACMSD	protein_coding
ENSG00000241288	0.554245	0.0335632	LINC02614	lncRNA
ENSG00000289396	0.550761	0.0404276		lncRNA
ENSG00000198650	0.541084	0.0253	TAT	protein_coding
ENSG00000261701	0.538204	0.00399034	HPR	protein_coding
ENSG00000198742	0.537652	0.00500665	SMURF1	protein_coding
ENSG00000255248	0.535973	0.0153233	MIR100HG	lncRNA
ENSG00000170959	0.529619	0.00422258	DCDC1	protein_coding
ENSG00000144481	0.529293	0.0493527	TRPM8	protein_coding
ENSG00000072422	0.528683	0.000484063	RHOBTB1	protein_coding
ENSG00000196730	0.521503	0.0228679	DAPK1	protein_coding
ENSG00000171560	0.513129	0.0222125	FGA	protein_coding
ENSG00000166123	0.508865	0.0390778	GPT2	protein_coding
ENSG00000100652	0.505476	0.0354738	SLC10A1	protein_coding
ENSG00000163435	0.505445	0.0143723	ELF3	protein_coding
ENSG00000021461	0.496845	0.00816255	CYP3A43	protein_coding
ENSG00000112394	0.496703	0.00740604	SLC16A10	protein_coding
ENSG00000118507	0.492927	0.0366839	AKAP7	protein_coding
ENSG00000156011	0.484972	0.0120982	PSD3	protein_coding
ENSG00000169242	0.483493	0.0358634	EFNA1	protein_coding
ENSG00000236283	0.476778	0.0399238		lncRNA
ENSG00000139344	0.474597	0.0249791	AMDHD1	protein_coding
ENSG00000160783	0.473383	0.00691806	PMF1	protein_coding
ENSG00000241316	0.468843	0.00290241	SUCLG2-DT	lncRNA
ENSG00000256188	0.468342	0.0259067	TAS2R30	protein_coding
ENSG00000133321	0.468171	0.0283005	PLAAT4	protein_coding
ENSG00000177459	0.467016	0.0056865	ERICH5	protein_coding
ENSG00000263956	0.467013	0.0457809	NBPF11	protein_coding
ENSG00000186910	0.466243	0.0398552	SERPINA11	protein_coding
ENSG00000164188	0.464732	0.0352745	RANBP3L	protein_coding
ENSG00000163138	0.464244	0.0463492	PACRGL	protein_coding
ENSG00000121361	0.460717	0.000888964	KCNJ8	protein_coding
ENSG00000100814	0.459422	0.0177451	CCNB1IP1	protein_coding
ENSG00000227712	0.44752	0.029453		lncRNA
ENSG00000185973	0.446792	0.01841	TMLHE	protein_coding
ENSG00000196781	0.443023	0.00152677	TLE1	protein_coding
ENSG00000125149	0.442834	7.10525e-05	PHAF1	protein_coding
ENSG00000163884	0.437371	0.00110606	KLF15	protein_coding
ENSG00000126231	0.437219	0.00282387	PROZ	protein_coding
ENSG00000147592	0.436683	0.00316617	LACTB2	protein_coding
ENSG00000146278	0.435607	0.000162237	PNRC1	protein_coding
ENSG00000178301	0.434373	0.0304681	AQP11	protein_coding
ENSG00000140043	0.434267	0.0215895	PTGR2	protein_coding
ENSG00000168234	0.432679	0.0318277	TTC39C	protein_coding
ENSG00000172955	0.432028	0.000104381	ADH6	protein_coding
ENSG00000005108	0.428852	0.0106047	THSD7A	protein_coding
ENSG00000149212	0.428753	0.000937237	SESN3	protein_coding
ENSG00000164120	0.427691	0.00210801	HPGD	protein_coding
ENSG00000055955	0.423149	0.0303238	ITIH4	protein_coding
ENSG00000144648	0.421935	0.0342099	ACKR2	protein_coding
ENSG00000141232	0.42134	0.0385246	TOB1	protein_coding
ENSG00000101347	0.418561	0.0432402	SAMHD1	protein_coding
ENSG00000064703	0.417909	0.0118165	DDX20	protein_coding
ENSG00000196208	0.416823	0.00382083	GREB1	protein_coding
ENSG00000118520	0.416535	0.0104974	ARG1	protein_coding
ENSG00000089289	0.415626	0.0114122	IGBP1	protein_coding
ENSG00000072080	0.413188	0.0392128	SPP2	protein_coding
ENSG00000117226	0.412796	0.0204446	GBP3	protein_coding
ENSG00000122203	0.411325	0.000177849	KIAA1191	protein_coding
ENSG00000169093	0.407943	0.011592	ASMTL	protein_coding
ENSG00000160862	0.406405	0.0275648	AZGP1	protein_coding
ENSG00000166797	0.405991	0.0206407	CIAO2A	protein_coding
ENSG00000133639	0.404573	0.0040925	BTG1	protein_coding
ENSG00000240303	0.400273	0.0269586	ACAD11	protein_coding
ENSG00000143507	0.399758	0.0291274	DUSP10	protein_coding
ENSG00000143514	0.39855	0.0237497	TP53BP2	protein_coding
ENSG00000124145	0.398479	0.0108232	SDC4	protein_coding
ENSG00000157483	0.396984	0.0308692	MYO1E	protein_coding
ENSG00000135972	0.395479	0.00456449	MRPS9	protein_coding
ENSG00000144802	0.394658	0.0127466	NFKBIZ	protein_coding
ENSG00000241388	0.394542	0.00190538	HNF1A-AS1	lncRNA
ENSG00000198515	0.394489	0.0301426	CNGA1	protein_coding
ENSG00000241058	0.393957	0.0236565	NSUN6	protein_coding
ENSG00000165092	0.393399	0.00600588	ALDH1A1	protein_coding
ENSG00000119711	0.392727	0.0123583	ALDH6A1	protein_coding
ENSG00000101493	0.391589	0.00229213	ZNF516	protein_coding
ENSG00000134574	0.390598	0.0391097	DDB2	protein_coding
ENSG00000167862	0.390371	0.010252	MRPL58	protein_coding
ENSG00000105852	0.387958	0.0274181	PON3	protein_coding
ENSG00000163293	0.38762	0.00784947	NIPAL1	protein_coding
ENSG00000118707	0.387223	0.0348389	TGIF2	protein_coding
ENSG00000139597	0.387108	0.018553	N4BP2L1	protein_coding
ENSG00000132837	0.385986	0.00281945	DMGDH	protein_coding
ENSG00000170365	0.385692	0.0142986	SMAD1	protein_coding
ENSG00000198833	0.384762	0.00100741	UBE2J1	protein_coding
ENSG00000105835	0.384676	0.00421378	NAMPT	protein_coding
ENSG00000158716	0.384481	0.0445099	DUSP23	protein_coding
ENSG00000213512	0.384364	0.0282942	GBP7	protein_coding
ENSG00000091513	0.383507	0.00223615	TF	protein_coding
ENSG00000204406	0.383281	0.0171769	MBD5	protein_coding
ENSG00000196139	0.383196	0.0143915	AKR1C3	protein_coding
ENSG00000131242	0.382587	0.0292669	RAB11FIP4	protein_coding
ENSG00000136872	0.38089	0.00415059	ALDOB	protein_coding
ENSG00000104419	0.380683	0.0340908	NDRG1	protein_coding
ENSG00000166886	0.380658	0.0496933	NAB2	protein_coding
ENSG00000139209	0.38	0.0273831	SLC38A4	protein_coding
ENSG00000111266	0.379699	0.00417608	DUSP16	protein_coding
ENSG00000174021	0.379108	0.0433266	GNG5	protein_coding
ENSG00000117308	0.378521	0.030143	GALE	protein_coding
ENSG00000116171	0.37828	0.0356782	SCP2	protein_coding
ENSG00000187546	0.376528	0.00928661	AGMO	protein_coding
ENSG00000157036	0.376255	0.0428913	EXOG	protein_coding
ENSG00000121671	0.374911	0.00479472	CRY2	protein_coding
ENSG00000138496	0.373843	0.0302336	PARP9	protein_coding
ENSG00000171227	0.37318	0.000912856	TMEM37	protein_coding
ENSG00000185215	0.372019	0.0354414	TNFAIP2	protein_coding
ENSG00000160712	0.371488	0.00188946	IL6R	protein_coding
ENSG00000140832	0.370068	0.00437042	MARVELD3	protein_coding
ENSG00000069667	0.37005	0.0188762	RORA	protein_coding
ENSG00000167136	0.369126	0.0336284	ENDOG	protein_coding
ENSG00000106823	0.368844	0.00536734	ECM2	protein_coding
ENSG00000130147	0.368098	0.0105681	SH3BP4	protein_coding
ENSG00000119013	0.365822	0.0124292	NDUFB3	protein_coding
ENSG00000118985	0.364968	0.00319271	ELL2	protein_coding
ENSG00000146648	0.36434	0.0131266	EGFR	protein_coding
ENSG00000039537	0.362685	0.00232556	C6	protein_coding
ENSG00000147535	0.360352	0.0282866	PLPP5	protein_coding
ENSG00000114744	0.360222	0.0209206	COMMD2	protein_coding
ENSG00000114107	0.358713	0.0114627	CEP70	protein_coding
ENSG00000120158	0.357599	0.017054	RCL1	protein_coding
ENSG00000102738	0.357457	0.0237305	MRPS31	protein_coding
ENSG00000125354	0.357073	0.0150245	SEPTIN6	protein_coding
ENSG00000059573	0.356617	0.00201202	ALDH18A1	protein_coding
ENSG00000105398	0.354087	0.0239928	SULT2A1	protein_coding
ENSG00000135048	0.35373	0.0416168	CEMIP2	protein_coding
ENSG00000069399	0.353005	0.0495383	BCL3	protein_coding
ENSG00000169856	0.351445	0.00468414	ONECUT1	protein_coding
ENSG00000100897	0.351295	0.00681488	DCAF11	protein_coding
ENSG00000169599	0.349104	0.04676	NFU1	protein_coding
ENSG00000185608	0.347401	0.0484992	MRPL40	protein_coding
ENSG00000171928	0.342771	0.0209855	TVP23B	protein_coding
ENSG00000074590	0.342403	0.0359942	NUAK1	protein_coding
ENSG00000103150	0.342337	0.0352413	MLYCD	protein_coding
ENSG00000117519	0.342239	0.00773989	CNN3	protein_coding
ENSG00000111647	0.342056	0.00652042	UHRF1BP1L	protein_coding
ENSG00000217128	0.341464	0.0209689	FNIP1	protein_coding
ENSG00000100014	0.340317	0.042588	SPECC1L	protein_coding
ENSG00000173166	0.33986	0.0164014	RAPH1	protein_coding
ENSG00000179941	0.339532	0.0452128	BBS10	protein_coding
ENSG00000073584	0.338987	0.0252509	SMARCE1	protein_coding
ENSG00000183747	0.338777	0.0137072	ACSM2A	protein_coding
ENSG00000144591	0.336868	0.039378	GMPPA	protein_coding
ENSG00000059769	0.336856	0.0176262	DNAJC25	protein_coding
ENSG00000152558	0.336262	0.0124587	TMEM123	protein_coding
ENSG00000128641	0.336245	1.63842e-05	MYO1B	protein_coding
ENSG00000153066	0.334521	0.0093567	TXNDC11	protein_coding
ENSG00000134294	0.333467	0.0499843	SLC38A2	protein_coding
ENSG00000143153	0.332771	0.0226011	ATP1B1	protein_coding
ENSG00000138115	0.332337	0.012509	CYP2C8	protein_coding
ENSG00000163795	0.331505	0.037743	ZNF513	protein_coding
ENSG00000179577	0.329905	0.0468342		lncRNA
ENSG00000162627	0.329646	0.0166341	SNX7	protein_coding
ENSG00000109193	0.327548	0.0162294	SULT1E1	protein_coding
ENSG00000036473	0.326946	0.0258175	OTC	protein_coding
ENSG00000163825	0.326335	0.0323237	RTP3	protein_coding
ENSG00000069956	0.325041	0.00605091	MAPK6	protein_coding
ENSG00000100906	0.323954	0.01306	NFKBIA	protein_coding
ENSG00000146476	0.323332	0.0262058	ARMT1	protein_coding
ENSG00000143278	0.323318	0.0262758	F13B	protein_coding
ENSG00000215386	0.323182	0.00195221	MIR99AHG	lncRNA
ENSG00000099260	0.322896	0.0315282	PALMD	protein_coding
ENSG00000135900	0.322574	0.0333112	MRPL44	protein_coding
ENSG00000164741	0.322392	0.00243177	DLC1	protein_coding
ENSG00000103005	0.322339	0.0464707	USB1	protein_coding
ENSG00000009765	0.3218	0.024028	IYD	protein_coding
ENSG00000198252	0.321331	0.00178874	STYX	protein_coding
ENSG00000116793	0.320639	0.0482642	PHTF1	protein_coding
ENSG00000135108	0.320268	0.018009	FBXO21	protein_coding
ENSG00000125730	0.319542	0.0368756	C3	protein_coding
ENSG00000197223	0.319219	0.0434057	C1D	protein_coding
ENSG00000069345	0.318475	0.0087339	DNAJA2	protein_coding
ENSG00000130766	0.31732	0.0448777	SESN2	protein_coding
ENSG00000154655	0.315868	0.0494214	L3MBTL4	protein_coding
ENSG00000165959	0.313031	0.0182331	CLMN	protein_coding
ENSG00000148935	0.313002	0.0460607	GAS2	protein_coding
ENSG00000102805	0.311959	0.039905	CLN5	protein_coding
ENSG00000255302	0.311931	0.0128618	EID1	protein_coding
ENSG00000101871	0.311628	0.0473174	MID1	protein_coding
ENSG00000120686	0.311345	0.0240592	UFM1	protein_coding
ENSG00000110169	0.309738	0.0131439	HPX	protein_coding
ENSG00000166819	0.308961	0.0415273	PLIN1	protein_coding
ENSG00000146039	0.308505	0.0329574	SLC17A4	protein_coding
ENSG00000069535	0.308353	0.0111547	MAOB	protein_coding
ENSG00000138449	0.307182	0.0167404	SLC40A1	protein_coding
ENSG00000167770	0.305889	0.0302708	OTUB1	protein_coding
ENSG00000205726	0.305826	0.0085655	ITSN1	protein_coding
ENSG00000109787	0.30578	0.0214333	KLF3	protein_coding
ENSG00000103642	0.304554	0.0301098	LACTB	protein_coding
ENSG00000166347	0.304146	0.00361397	CYB5A	protein_coding
ENSG00000177463	0.303369	0.0140181	NR2C2	protein_coding
ENSG00000070018	0.303234	0.000136716	LRP6	protein_coding
ENSG00000154447	0.302721	0.009584	SH3RF1	protein_coding
ENSG00000116898	0.300204	0.0137859	MRPS15	protein_coding
ENSG00000173933	0.300105	0.0437658	RBM4	protein_coding

### Sheet: Downregulated genes
Ensemble_gene_id	log2FoldChange	pvalue	Official_gene_name	gene_biotype
ENSG00000256928	-4.671	0.00112645		lncRNA
ENSG00000261513	-4.47529	0.00552479		lncRNA
ENSG00000170961	-4.45754	0.00363425	HAS2	protein_coding
ENSG00000235641	-4.42579	0.0352129	LINC00484	lncRNA
ENSG00000181778	-4.21491	0.00563734	TMEM252	protein_coding
ENSG00000169385	-4.12517	0.00286544	RNASE2	protein_coding
ENSG00000164434	-4.05985	0.0248027	FABP7	protein_coding
ENSG00000161082	-3.96042	0.0262032	CELF5	protein_coding
ENSG00000196475	-3.87546	0.039202	GK2	protein_coding
ENSG00000104783	-3.87206	0.0410559	KCNN4	protein_coding
ENSG00000013725	-3.86687	0.0340197	CD6	protein_coding
ENSG00000153898	-3.74864	0.0144134	MCOLN2	protein_coding
ENSG00000266601	-3.59309	0.0221659		lncRNA
ENSG00000260509	-3.57792	0.0269121		lncRNA
ENSG00000251555	-3.44169	0.0330484		lncRNA
ENSG00000163909	-3.38125	0.0119127	HEYL	protein_coding
ENSG00000227811	-3.37142	0.0402951	INKA2-AS1	lncRNA
ENSG00000276984	-3.36595	0.0253598		lncRNA
ENSG00000157445	-3.36317	0.0278893	CACNA2D3	protein_coding
ENSG00000012779	-3.31036	0.0106639	ALOX5	protein_coding
ENSG00000141384	-3.27851	0.0320686	TAF4B	protein_coding
ENSG00000274191	-3.18804	0.016728		lncRNA
ENSG00000275343	-3.17838	0.0400933		lncRNA
ENSG00000088836	-3.17484	0.034257	SLC4A11	protein_coding
ENSG00000154917	-3.12787	0.0283863	RAB6B	protein_coding
ENSG00000181350	-2.95656	0.0171244	LRRC75A	protein_coding
ENSG00000276115	-2.88599	0.0446473		lncRNA
ENSG00000232850	-2.88322	0.0224366	PTGES2-AS1	lncRNA
ENSG00000183615	-2.87711	0.0429514	FAM167B	protein_coding
ENSG00000158683	-2.85749	0.0336499	PKD1L1	protein_coding
ENSG00000101134	-2.84321	0.0165354	DOK5	protein_coding
ENSG00000080573	-2.80963	0.0230137	COL5A3	protein_coding
ENSG00000257241	-2.68644	0.0356913		lncRNA
ENSG00000143603	-2.64664	0.0190713	KCNN3	protein_coding
ENSG00000229941	-2.49	0.0424312	PDE11A-AS1	lncRNA
ENSG00000281376	-2.48061	0.0171216	ABALON	lncRNA
ENSG00000067798	-2.47049	0.0226025	NAV3	protein_coding
ENSG00000114923	-2.45341	0.00458161	SLC4A3	protein_coding
ENSG00000181856	-2.4483	0.0057707	SLC2A4	protein_coding
ENSG00000010671	-2.44287	0.00319814	BTK	protein_coding
ENSG00000272752	-2.44005	0.0404896	STAG3L5P-PVRIG2P-PILRB	lncRNA
ENSG00000205089	-2.42666	0.00967494	CCNI2	protein_coding
ENSG00000080293	-2.39302	0.0370346	SCTR	protein_coding
ENSG00000174600	-2.37704	0.0459849	CMKLR1	protein_coding
ENSG00000139985	-2.36649	0.0446613	ADAM21	protein_coding
ENSG00000227482	-2.34212	0.0475628		lncRNA
ENSG00000260711	-2.31602	0.000180327		lncRNA
ENSG00000255498	-2.30903	0.0482465		lncRNA
ENSG00000106128	-2.30687	0.0448929	GHRHR	protein_coding
ENSG00000138166	-2.29049	0.0014874	DUSP5	protein_coding
ENSG00000166503	-2.26759	0.00604588	HDGFL3	protein_coding
ENSG00000009790	-2.2139	0.00937906	TRAF3IP3	protein_coding
ENSG00000093072	-2.21386	7.15594e-05	ADA2	protein_coding
ENSG00000168280	-2.19472	0.00844471	KIF5C	protein_coding
ENSG00000164236	-2.1819	0.0130584	ANKRD33B	protein_coding
ENSG00000188693	-2.15643	0.0436911	CYP51A1-AS1	lncRNA
ENSG00000137673	-2.14954	0.0231881	MMP7	protein_coding
ENSG00000271732	-2.13632	0.00496746		lncRNA
ENSG00000251287	-2.05891	0.021091	ALG1L2	protein_coding
ENSG00000278291	-2.04336	0.049633		lncRNA
ENSG00000123700	-2.04265	0.0494665	KCNJ2	protein_coding
ENSG00000245694	-2.00863	0.0478765	CRNDE	lncRNA
ENSG00000276107	-1.99474	0.00958386	THBS1-IT1	lncRNA
ENSG00000166924	-1.99119	0.0187756	NYAP1	protein_coding
ENSG00000162591	-1.97484	0.0319509	MEGF6	protein_coding
ENSG00000157510	-1.9703	0.00327984	AFAP1L1	protein_coding
ENSG00000179915	-1.94826	0.047096	NRXN1	protein_coding
ENSG00000158270	-1.9213	0.00815884	COLEC12	protein_coding
ENSG00000237836	-1.91441	0.00912696	PHKA2-AS1	lncRNA
ENSG00000286256	-1.90511	0.0487245		lncRNA
ENSG00000272899	-1.89834	0.00799989	ATP6V1FNB	protein_coding
ENSG00000101265	-1.87821	0.039487	RASSF2	protein_coding
ENSG00000164619	-1.87456	0.0284773	BMPER	protein_coding
ENSG00000165072	-1.78779	0.0176104	MAMDC2	protein_coding
ENSG00000216490	-1.78182	0.0499639	IFI30	protein_coding
ENSG00000136859	-1.74874	0.0217711	ANGPTL2	protein_coding
ENSG00000265478	-1.70139	0.0265552		lncRNA
ENSG00000232093	-1.67425	0.0216609	DCST1-AS1	lncRNA
ENSG00000100867	-1.67421	0.0113878	DHRS2	protein_coding
ENSG00000154330	-1.67168	0.0432265	PGM5	protein_coding
ENSG00000182580	-1.66421	0.0238319	EPHB3	protein_coding
ENSG00000196972	-1.63812	0.0162637	SMIM10L2B	protein_coding
ENSG00000169918	-1.63269	0.00195311	OTUD7A	protein_coding
ENSG00000161791	-1.63034	0.018905	FMNL3	protein_coding
ENSG00000124496	-1.60865	0.0360055	TRERF1	protein_coding
ENSG00000243818	-1.60619	1.79193e-08	hLMR1	lncRNA
ENSG00000106633	-1.59217	0.00158443	GCK	protein_coding
ENSG00000139971	-1.57588	0.0232947	ARMH4	protein_coding
ENSG00000131196	-1.56977	0.013153	NFATC1	protein_coding
ENSG00000173068	-1.54729	0.016889	BNC2	protein_coding
ENSG00000171680	-1.5385	0.0472758	PLEKHG5	protein_coding
ENSG00000099282	-1.52827	0.0183089	TSPAN15	protein_coding
ENSG00000162676	-1.527	0.00962875	GFI1	protein_coding
ENSG00000151136	-1.51175	0.00799139	BTBD11	protein_coding
ENSG00000115163	-1.50966	0.039895	CENPA	protein_coding
ENSG00000117115	-1.50803	0.028629	PADI2	protein_coding
ENSG00000184292	-1.50265	0.00233657	TACSTD2	protein_coding
ENSG00000161405	-1.49234	0.0476382	IKZF3	protein_coding
ENSG00000206190	-1.46479	0.0418539	ATP10A	protein_coding
ENSG00000138079	-1.46283	0.00525722	SLC3A1	protein_coding
ENSG00000165929	-1.45958	0.000567868	TC2N	protein_coding
ENSG00000273035	-1.45001	0.0466111		lncRNA
ENSG00000072071	-1.44565	0.00261472	ADGRL1	protein_coding
ENSG00000286791	-1.43724	0.0432439		lncRNA
ENSG00000153246	-1.43677	0.0273058	PLA2R1	protein_coding
ENSG00000286652	-1.43341	0.0466448		lncRNA
ENSG00000177272	-1.43006	0.0316049	KCNA3	protein_coding
ENSG00000079102	-1.42985	0.0227454	RUNX1T1	protein_coding
ENSG00000141622	-1.42708	0.0256658	RNF165	protein_coding
ENSG00000101255	-1.41916	3.66912e-06	TRIB3	protein_coding
ENSG00000180448	-1.40104	0.00595656	ARHGAP45	protein_coding
ENSG00000081189	-1.3889	0.0436658	MEF2C	protein_coding
ENSG00000124785	-1.36886	0.049363	NRN1	protein_coding
ENSG00000146674	-1.34372	8.98535e-05	IGFBP3	protein_coding
ENSG00000183134	-1.34117	0.0434388	PTGDR2	protein_coding
ENSG00000019991	-1.32404	0.049968	HGF	protein_coding
ENSG00000213213	-1.31294	0.0467983	CCDC183	protein_coding
ENSG00000133477	-1.30802	0.000538843	FAM83F	protein_coding
ENSG00000142227	-1.30778	0.00990655	EMP3	protein_coding
ENSG00000135363	-1.30474	0.0385854	LMO2	protein_coding
ENSG00000155760	-1.30049	0.0363001	FZD7	protein_coding
ENSG00000225218	-1.27596	0.0471742		lncRNA
ENSG00000085552	-1.25681	2.12441e-06	IGSF9	protein_coding
ENSG00000134824	-1.25127	0.0100711	FADS2	protein_coding
ENSG00000110244	-1.24999	2.75955e-05	APOA4	protein_coding
ENSG00000261617	-1.24012	0.019654	LINC02177	lncRNA
ENSG00000107738	-1.2155	0.0166085	VSIR	protein_coding
ENSG00000136830	-1.21444	0.00373317	NIBAN2	protein_coding
ENSG00000048052	-1.21422	0.0459766	HDAC9	protein_coding
ENSG00000101298	-1.19192	0.0418146	SNPH	protein_coding
ENSG00000123146	-1.19169	0.0308256	ADGRE5	protein_coding
ENSG00000151365	-1.19001	0.00932023	THRSP	protein_coding
ENSG00000078596	-1.17776	0.023165	ITM2A	protein_coding
ENSG00000169604	-1.17561	0.0117314	ANTXR1	protein_coding
ENSG00000185130	-1.16976	0.0111	H2BC13	protein_coding
ENSG00000182492	-1.16753	0.0327428	BGN	protein_coding
ENSG00000137807	-1.16659	0.000940517	KIF23	protein_coding
ENSG00000038427	-1.16625	0.0118677	VCAN	protein_coding
ENSG00000117399	-1.16579	0.00244936	CDC20	protein_coding
ENSG00000204583	-1.1621	0.0118163	LRCOL1	protein_coding
ENSG00000099958	-1.15757	0.0106979	DERL3	protein_coding
ENSG00000127249	-1.15544	0.0245994	ATP13A4	protein_coding
ENSG00000196747	-1.13947	0.0226623	H2AC13	protein_coding
ENSG00000118257	-1.12996	0.042148	NRP2	protein_coding
ENSG00000135046	-1.12649	0.0336389	ANXA1	protein_coding
ENSG00000163531	-1.12614	0.00205835	NFASC	protein_coding
ENSG00000112769	-1.12506	0.00220181	LAMA4	protein_coding
ENSG00000146216	-1.10122	0.0011342	TTBK1	protein_coding
ENSG00000106236	-1.10037	0.0210927	NPTX2	protein_coding
ENSG00000117400	-1.09369	0.037621	MPL	protein_coding
ENSG00000141934	-1.08351	0.0302581	PLPP2	protein_coding
ENSG00000145730	-1.06789	0.0334052	PAM	protein_coding
ENSG00000278828	-1.06724	0.00208239	H3C10	protein_coding
ENSG00000166402	-1.06678	0.0159988	TUB	protein_coding
ENSG00000100379	-1.06423	0.0228661	KCTD17	protein_coding
ENSG00000153551	-1.04811	0.00406729	CMTM7	protein_coding
ENSG00000275221	-1.04117	0.0109206	H2AC15	protein_coding
ENSG00000137819	-1.03989	0.0284294	PAQR5	protein_coding
ENSG00000119681	-1.03969	0.0363837	LTBP2	protein_coding
ENSG00000240583	-1.03794	0.0433683	AQP1	protein_coding
ENSG00000289123	-1.02904	0.0446207		lncRNA
ENSG00000126603	-1.02674	0.00217248	GLIS2	protein_coding
ENSG00000157240	-1.022	0.0189455	FZD1	protein_coding
ENSG00000135596	-1.02046	0.0222424	MICAL1	protein_coding
ENSG00000197601	-1.0201	0.0429603	FAR1	protein_coding
ENSG00000271303	-1.01987	0.0410764	SRXN1	protein_coding
ENSG00000134215	-1.01836	0.0474053	VAV3	protein_coding
ENSG00000198758	-1.0172	0.0175871	EPS8L3	protein_coding
ENSG00000091651	-1.01261	0.0231795	ORC6	protein_coding
ENSG00000092853	-0.999046	0.00593294	CLSPN	protein_coding
ENSG00000187678	-0.998388	0.00448773	SPRY4	protein_coding
ENSG00000118193	-0.99235	0.0131897	KIF14	protein_coding
ENSG00000171700	-0.989134	0.00540857	RGS19	protein_coding
ENSG00000261526	-0.985656	0.0242802		lncRNA
ENSG00000177602	-0.981022	0.0411558	HASPIN	protein_coding
ENSG00000022267	-0.978897	0.00283511	FHL1	protein_coding
ENSG00000175414	-0.976294	0.0164085	ARL10	protein_coding
ENSG00000147852	-0.972196	0.00331778	VLDLR	protein_coding
ENSG00000127564	-0.964471	0.0389303	PKMYT1	protein_coding
ENSG00000092969	-0.963552	0.0268656	TGFB2	protein_coding
ENSG00000065328	-0.963348	0.0212726	MCM10	protein_coding
ENSG00000085276	-0.959013	0.0451878	MECOM	protein_coding
ENSG00000166532	-0.954484	0.0316128	RIMKLB	protein_coding
ENSG00000071539	-0.950842	0.0402818	TRIP13	protein_coding
ENSG00000105329	-0.946606	0.0289219	TGFB1	protein_coding
ENSG00000157456	-0.944614	0.0163173	CCNB2	protein_coding
ENSG00000118523	-0.940966	0.000597545	CCN2	protein_coding
ENSG00000161888	-0.94084	0.00960085	SPC24	protein_coding
ENSG00000254206	-0.939443	0.0328196	NPIPB11	protein_coding
ENSG00000125895	-0.938739	0.00992026	TMEM74B	protein_coding
ENSG00000129810	-0.936161	0.0160161	SGO1	protein_coding
ENSG00000128298	-0.934915	0.000434928	BAIAP2L2	protein_coding
ENSG00000112984	-0.931866	0.0151822	KIF20A	protein_coding
ENSG00000184661	-0.929235	0.0434962	CDCA2	protein_coding
ENSG00000110237	-0.921292	0.00323143	ARHGEF17	protein_coding
ENSG00000262413	-0.92085	0.01556		lncRNA
ENSG00000171241	-0.920831	0.029224	SHCBP1	protein_coding
ENSG00000169213	-0.920196	0.0193381	RAB3B	protein_coding
ENSG00000163501	-0.918381	0.0237935	IHH	protein_coding
ENSG00000065833	-0.918111	0.00187836	ME1	protein_coding
ENSG00000099194	-0.917198	0.000187938	SCD	protein_coding
ENSG00000092607	-0.915944	0.0130398	TBX15	protein_coding
ENSG00000204580	-0.912095	8e-05	DDR1	protein_coding
ENSG00000171791	-0.907015	0.0429021	BCL2	protein_coding
ENSG00000162511	-0.905932	0.0431183	LAPTM5	protein_coding
ENSG00000156970	-0.90265	0.00743607	BUB1B	protein_coding
ENSG00000013810	-0.897976	0.00427245	TACC3	protein_coding
ENSG00000044012	-0.893649	0.036642	GUCA2B	protein_coding
ENSG00000022567	-0.891871	0.0457813	SLC45A4	protein_coding
ENSG00000163141	-0.891329	0.00995508	BNIPL	protein_coding
ENSG00000276043	-0.890312	0.0100008	UHRF1	protein_coding
ENSG00000163535	-0.890124	0.0218046	SGO2	protein_coding
ENSG00000132481	-0.884482	0.0126938	TRIM47	protein_coding
ENSG00000100311	-0.883297	0.00621595	PDGFB	protein_coding
ENSG00000111247	-0.882034	0.0300065	RAD51AP1	protein_coding
ENSG00000093009	-0.880752	0.00908256	CDC45	protein_coding
ENSG00000142910	-0.879665	0.035134	TINAGL1	protein_coding
ENSG00000163171	-0.878728	0.0256869	CDC42EP3	protein_coding
ENSG00000283526	-0.876417	0.0444292	PRRT1B	protein_coding
ENSG00000168502	-0.873917	0.0153541	MTCL1	protein_coding
ENSG00000076706	-0.869048	0.0442025	MCAM	protein_coding
ENSG00000156535	-0.868719	0.00193625	CD109	protein_coding
ENSG00000142798	-0.867589	0.000514309	HSPG2	protein_coding
ENSG00000277363	-0.862915	0.0283056	SRCIN1	protein_coding
ENSG00000113721	-0.861538	0.0125266	PDGFRB	protein_coding
ENSG00000163947	-0.859299	0.0426674	ARHGEF3	protein_coding
ENSG00000111206	-0.856381	0.0167677	FOXM1	protein_coding
ENSG00000109805	-0.851913	0.0260991	NCAPG	protein_coding
ENSG00000107130	-0.849117	0.020012	NCS1	protein_coding
ENSG00000149257	-0.848542	0.000300064	SERPINH1	protein_coding
ENSG00000287214	-0.845496	0.0312211		lncRNA
ENSG00000197566	-0.844408	0.0114889	ZNF624	protein_coding
ENSG00000101003	-0.842139	0.00238545	GINS1	protein_coding
ENSG00000139734	-0.840775	0.021144	DIAPH3	protein_coding
ENSG00000163808	-0.836398	0.0479282	KIF15	protein_coding
ENSG00000123219	-0.835121	0.00995537	CENPK	protein_coding
ENSG00000187741	-0.833426	1.6459e-05	FANCA	protein_coding
ENSG00000052344	-0.832227	0.0289668	PRSS8	protein_coding
ENSG00000130173	-0.829778	0.00225465	ANGPTL8	protein_coding
ENSG00000088325	-0.822755	0.0101484	TPX2	protein_coding
ENSG00000183837	-0.818313	0.0296235	PNMA3	protein_coding
ENSG00000196793	-0.815883	0.046392	ZNF239	protein_coding
ENSG00000072571	-0.814384	0.0384859	HMMR	protein_coding
ENSG00000163710	-0.813048	0.0119691	PCOLCE2	protein_coding
ENSG00000273243	-0.812249	0.0474316		lncRNA
ENSG00000274997	-0.811673	0.0233462	H2AC12	protein_coding
ENSG00000122952	-0.809759	0.0250666	ZWINT	protein_coding
ENSG00000186732	-0.80846	0.00299408	MPPED1	protein_coding
ENSG00000163507	-0.808085	0.00958196	CIP2A	protein_coding
ENSG00000168268	-0.80571	0.0184122	NT5DC2	protein_coding
ENSG00000176454	-0.801139	0.00960775	LPCAT4	protein_coding
ENSG00000214357	-0.795011	0.0302216	NEURL1B	protein_coding
ENSG00000275549	-0.78917	0.0033259	STPG3-AS1	lncRNA
ENSG00000189057	-0.787823	0.0307281	FAM111B	protein_coding
ENSG00000154734	-0.785144	0.0399715	ADAMTS1	protein_coding
ENSG00000066468	-0.782849	0.000949563	FGFR2	protein_coding
ENSG00000135842	-0.779461	0.0046798	NIBAN1	protein_coding
ENSG00000066629	-0.775488	0.0237426	EML1	protein_coding
ENSG00000181019	-0.772335	0.0161982	NQO1	protein_coding
ENSG00000137393	-0.758114	1.87177e-06	RNF144B	protein_coding
ENSG00000196517	-0.757388	0.0343112	SLC6A9	protein_coding
ENSG00000144843	-0.752803	0.0474814	ADPRH	protein_coding
ENSG00000139880	-0.751184	0.0354772	CDH24	protein_coding
ENSG00000170312	-0.746988	0.0421827	CDK1	protein_coding
ENSG00000165914	-0.744178	0.0011806	TTC7B	protein_coding
ENSG00000182287	-0.73915	0.00833056	AP1S2	protein_coding
ENSG00000197859	-0.737874	0.0127761	ADAMTSL2	protein_coding
ENSG00000051341	-0.737025	0.0262148	POLQ	protein_coding
ENSG00000137727	-0.736683	0.0257403	ARHGAP20	protein_coding
ENSG00000183741	-0.73608	0.00558828	CBX6	protein_coding
ENSG00000128242	-0.73528	0.000433209	GAL3ST1	protein_coding
ENSG00000142544	-0.732273	0.0272131	CTU1	protein_coding
ENSG00000166148	-0.728507	0.0333643	AVPR1A	protein_coding
ENSG00000143476	-0.727898	0.0330573	DTL	protein_coding
ENSG00000134490	-0.727556	0.0137669	TMEM241	protein_coding
ENSG00000124610	-0.720401	0.014252	H1-1	protein_coding
ENSG00000178718	-0.718593	0.0356205	RPP25	protein_coding
ENSG00000164211	-0.716239	0.0300869	STARD4	protein_coding
ENSG00000196787	-0.71421	0.0351652	H2AC11	protein_coding
ENSG00000161265	-0.714201	0.0112315	U2AF1L4	protein_coding
ENSG00000187266	-0.713752	0.0464168	EPOR	protein_coding
ENSG00000138028	-0.713635	0.0013389	CGREF1	protein_coding
ENSG00000165806	-0.713585	2.20824e-05	CASP7	protein_coding
ENSG00000035499	-0.71208	0.036741	DEPDC1B	protein_coding
ENSG00000151725	-0.706363	0.0363254	CENPU	protein_coding
ENSG00000238164	-0.705514	0.00361811	TNFRSF14-AS1	lncRNA
ENSG00000146858	-0.703233	0.0331064	ZC3HAV1L	protein_coding
ENSG00000094804	-0.700797	0.0235546	CDC6	protein_coding
ENSG00000173638	-0.699227	0.0042356	SLC19A1	protein_coding
ENSG00000160285	-0.698261	0.000402896	LSS	protein_coding
ENSG00000112139	-0.694459	0.0142857	MDGA1	protein_coding
ENSG00000121152	-0.693574	0.0456955	NCAPH	protein_coding
ENSG00000179041	-0.692169	0.0294471	RRS1	protein_coding
ENSG00000122641	-0.687763	0.0430377	INHBA	protein_coding
ENSG00000274290	-0.681658	0.00577576	H2BC6	protein_coding
ENSG00000092964	-0.675199	0.0152557	DPYSL2	protein_coding
ENSG00000060656	-0.672652	0.0167744	PTPRU	protein_coding
ENSG00000222009	-0.668358	0.0132095	BTBD19	protein_coding
ENSG00000198873	-0.661	0.0208602	GRK5	protein_coding
ENSG00000108960	-0.660702	0.0050863	MMD	protein_coding
ENSG00000245532	-0.658805	0.00761571	NEAT1	lncRNA
ENSG00000160752	-0.658507	0.0206884	FDPS	protein_coding
ENSG00000278705	-0.655907	0.0273729	H4C2	protein_coding
ENSG00000287933	-0.65541	0.0344977		lncRNA
ENSG00000153391	-0.654538	0.0154902	INO80C	protein_coding
ENSG00000155158	-0.653341	0.0423244	TTC39B	protein_coding
ENSG00000006047	-0.65316	0.0377532	YBX2	protein_coding
ENSG00000092470	-0.645368	0.0366179	WDR76	protein_coding
ENSG00000136158	-0.642952	0.0189296	SPRY2	protein_coding
ENSG00000065320	-0.639582	0.0287833	NTN1	protein_coding
ENSG00000179397	-0.639065	0.0399937	CATSPERE	protein_coding
ENSG00000137872	-0.634994	0.0316389	SEMA6D	protein_coding
ENSG00000168476	-0.634356	0.00948582	REEP4	protein_coding
ENSG00000068366	-0.632553	0.00535246	ACSL4	protein_coding
ENSG00000150995	-0.631462	0.00113514	ITPR1	protein_coding
ENSG00000143793	-0.62393	0.00887463	C1orf35	protein_coding
ENSG00000170522	-0.622559	0.0124343	ELOVL6	protein_coding
ENSG00000176597	-0.620677	0.0459686	B3GNT5	protein_coding
ENSG00000140575	-0.613768	0.0166559	IQGAP1	protein_coding
ENSG00000183386	-0.61246	0.0440587	FHL3	protein_coding
ENSG00000197774	-0.60847	0.00303317	EME2	protein_coding
ENSG00000158887	-0.608447	0.0157997	MPZ	protein_coding
ENSG00000132819	-0.607202	0.0013653	RBM38	protein_coding
ENSG00000116584	-0.606119	0.0292303	ARHGEF2	protein_coding
ENSG00000166068	-0.605903	0.0216116	SPRED1	protein_coding
ENSG00000035403	-0.605206	0.00221875	VCL	protein_coding
ENSG00000064651	-0.603673	0.0010321	SLC12A2	protein_coding
ENSG00000037897	-0.603565	0.0452393	METTL1	protein_coding
ENSG00000168874	-0.60169	0.0208237	ATOH8	protein_coding
ENSG00000181830	-0.599629	3.00424e-05	SLC35C1	protein_coding
ENSG00000151692	-0.596803	0.0381655	RNF144A	protein_coding
ENSG00000197989	-0.592718	0.0490053	SNHG12	lncRNA
ENSG00000196739	-0.591662	0.00268236	COL27A1	protein_coding
ENSG00000184384	-0.591335	0.0301915	MAML2	protein_coding
ENSG00000153140	-0.588953	0.0135236	CETN3	protein_coding
ENSG00000170775	-0.587899	0.00882157	GPR37	protein_coding
ENSG00000235823	-0.586331	0.0222969	OLMALINC	lncRNA
ENSG00000130653	-0.585255	0.0267632	PNPLA7	protein_coding
ENSG00000131873	-0.584421	0.0161709	CHSY1	protein_coding
ENSG00000115687	-0.58282	0.0479832	PASK	protein_coding
ENSG00000122966	-0.581287	0.0359151	CIT	protein_coding
ENSG00000165802	-0.581052	0.00486262	NSMF	protein_coding
ENSG00000124635	-0.577155	0.0451222	H2BC11	protein_coding
ENSG00000124564	-0.575953	0.0410456	SLC17A3	protein_coding
ENSG00000164104	-0.572099	0.0470428	HMGB2	protein_coding
ENSG00000128791	-0.571624	0.00859635	TWSG1	protein_coding
ENSG00000107443	-0.567993	0.00985321	CCNJ	protein_coding
ENSG00000148468	-0.567536	0.0231026	FAM171A1	protein_coding
ENSG00000150938	-0.564854	0.0148578	CRIM1	protein_coding
ENSG00000108387	-0.563575	0.0367625	SEPTIN4	protein_coding
ENSG00000175336	-0.56208	0.0418143	APOF	protein_coding
ENSG00000161800	-0.561682	0.0275403	RACGAP1	protein_coding
ENSG00000258311	-0.559545	0.00791295		protein_coding
ENSG00000139318	-0.556013	0.031982	DUSP6	protein_coding
ENSG00000071967	-0.552677	0.037619	CYBRD1	protein_coding
ENSG00000148356	-0.552577	0.00497279	LRSAM1	protein_coding
ENSG00000197622	-0.551112	0.00180911	CDC42SE1	protein_coding
ENSG00000186767	-0.550473	0.0360835	SPIN4	protein_coding
ENSG00000130702	-0.549847	0.00136391	LAMA5	protein_coding
ENSG00000117632	-0.548696	0.0376127	STMN1	protein_coding
ENSG00000111450	-0.548295	0.0275914	STX2	protein_coding
ENSG00000181915	-0.547777	0.0325042	ADO	protein_coding
ENSG00000243477	-0.54772	0.0413265	NAA80	protein_coding
ENSG00000173715	-0.546956	0.00648749	C11orf80	protein_coding
ENSG00000214063	-0.543239	0.0274731	TSPAN4	protein_coding
ENSG00000131584	-0.542801	0.00729262	ACAP3	protein_coding
ENSG00000183655	-0.539751	0.0170608	KLHL25	protein_coding
ENSG00000104881	-0.539602	0.00761364	PPP1R13L	protein_coding
ENSG00000119729	-0.537187	0.0151129	RHOQ	protein_coding
ENSG00000147164	-0.536504	0.00207004	SNX12	protein_coding
ENSG00000155666	-0.533909	0.00867689	KDM8	protein_coding
ENSG00000106537	-0.533439	0.0438065	TSPAN13	protein_coding
ENSG00000067225	-0.533151	0.0201966	PKM	protein_coding
ENSG00000119333	-0.532728	0.0298226	DYNC2I2	protein_coding
ENSG00000174469	-0.531908	0.0137556	CNTNAP2	protein_coding
ENSG00000049245	-0.530899	0.00215882	VAMP3	protein_coding
ENSG00000136161	-0.528544	0.0357124	RCBTB2	protein_coding
ENSG00000269335	-0.527104	0.0162808	IKBKG	protein_coding
ENSG00000113369	-0.526531	0.0156861	ARRDC3	protein_coding
ENSG00000141569	-0.5265	0.0252448	TRIM65	protein_coding
ENSG00000135763	-0.526134	0.0103861	URB2	protein_coding
ENSG00000242125	-0.525609	0.00744237	SNHG3	lncRNA
ENSG00000169710	-0.525303	0.00469941	FASN	protein_coding
ENSG00000158850	-0.525165	0.00206745	B4GALT3	protein_coding
ENSG00000110400	-0.524646	0.000897657	NECTIN1	protein_coding
ENSG00000132703	-0.519132	0.029243	APCS	protein_coding
ENSG00000149782	-0.518826	0.0210755	PLCB3	protein_coding
ENSG00000167114	-0.517675	0.00466695	SLC27A4	protein_coding
ENSG00000134324	-0.515102	0.00395515	LPIN1	protein_coding
ENSG00000114853	-0.51451	0.0108214	ZBTB47	protein_coding
ENSG00000170043	-0.510031	0.0154722	TRAPPC1	protein_coding
ENSG00000074219	-0.509014	0.0312763	TEAD2	protein_coding
ENSG00000063660	-0.501771	0.00187866	GPC1	protein_coding
ENSG00000233058	-0.50039	0.0193504	ATP13A3-DT	lncRNA
ENSG00000111371	-0.499725	0.0164359	SLC38A1	protein_coding
ENSG00000176058	-0.496391	0.0318538	TPRN	protein_coding
ENSG00000174327	-0.492318	0.00154431	SLC16A13	protein_coding
ENSG00000115289	-0.49221	0.0465503	PCGF1	protein_coding
ENSG00000205730	-0.488404	0.00569464	ITPRIPL2	protein_coding
ENSG00000088876	-0.481915	0.0221018	ZNF343	protein_coding
ENSG00000139173	-0.481834	0.0459278	TMEM117	protein_coding
ENSG00000166965	-0.481491	0.0284023	RCCD1	protein_coding
ENSG00000183091	-0.480988	0.00749296	NEB	protein_coding
ENSG00000134107	-0.480458	0.0176095	BHLHE40	protein_coding
ENSG00000115159	-0.478492	0.0238341	GPD2	protein_coding
ENSG00000006432	-0.474396	0.0284915	MAP3K9	protein_coding
ENSG00000121931	-0.474279	0.00612507	LRIF1	protein_coding
ENSG00000167173	-0.47164	0.0287071	C15orf39	protein_coding
ENSG00000107331	-0.471153	0.00317072	ABCA2	protein_coding
ENSG00000261578	-0.470639	0.0235299		lncRNA
ENSG00000138073	-0.468134	7.24225e-05	PREB	protein_coding
ENSG00000228794	-0.467934	0.0243204	LINC01128	lncRNA
ENSG00000180155	-0.467195	0.0206098	LYNX1	protein_coding
ENSG00000160949	-0.467028	0.039949	TONSL	protein_coding
ENSG00000143537	-0.46449	0.0428943	ADAM15	protein_coding
ENSG00000106397	-0.461786	0.000410474	PLOD3	protein_coding
ENSG00000138617	-0.460132	0.0114004	PARP16	protein_coding
ENSG00000055163	-0.458396	0.0460543	CYFIP2	protein_coding
ENSG00000164032	-0.457668	0.0394455	H2AZ1	protein_coding
ENSG00000116830	-0.45619	0.0399314	TTF2	protein_coding
ENSG00000008853	-0.454554	0.0312081	RHOBTB2	protein_coding
ENSG00000119927	-0.454213	0.00177772	GPAM	protein_coding
ENSG00000161618	-0.453236	0.0115559	ALDH16A1	protein_coding
ENSG00000182544	-0.452781	0.0360473	MFSD5	protein_coding
ENSG00000188070	-0.450827	0.00454077	ZFTA	protein_coding
ENSG00000133818	-0.450465	0.0412824	RRAS2	protein_coding
ENSG00000174718	-0.449689	0.0138344	RESF1	protein_coding
ENSG00000081059	-0.448917	0.034587	TCF7	protein_coding
ENSG00000135144	-0.448878	0.0165603	DTX1	protein_coding
ENSG00000182481	-0.448331	0.0207915	KPNA2	protein_coding
ENSG00000133488	-0.448292	0.0115233	SEC14L4	protein_coding
ENSG00000197461	-0.448077	0.00519325	PDGFA	protein_coding
ENSG00000196756	-0.446947	0.045867	SNHG17	lncRNA
ENSG00000106462	-0.446819	0.0379102	EZH2	protein_coding
ENSG00000088387	-0.445715	0.0265324	DOCK9	protein_coding
ENSG00000067955	-0.443607	0.0185766	CBFB	protein_coding
ENSG00000094975	-0.443351	0.0160702	SUCO	protein_coding
ENSG00000130827	-0.443161	0.0104072	PLXNA3	protein_coding
ENSG00000167962	-0.442629	0.00620781	ZNF598	protein_coding
ENSG00000130193	-0.441789	0.0342601	THEM6	protein_coding
ENSG00000176890	-0.441112	0.0490787	TYMS	protein_coding
ENSG00000072682	-0.441043	0.0456156	P4HA2	protein_coding
ENSG00000156453	-0.436411	0.00101682	PCDH1	protein_coding
ENSG00000170903	-0.432685	0.046641	MSANTD4	protein_coding
ENSG00000125812	-0.431755	0.0234085	GZF1	protein_coding
ENSG00000197381	-0.431205	0.0300619	ADARB1	protein_coding
ENSG00000140022	-0.430983	0.000283162	STON2	protein_coding
ENSG00000137802	-0.430811	0.0344607	MAPKBP1	protein_coding
ENSG00000245848	-0.430528	5.33109e-05	CEBPA	protein_coding
ENSG00000039650	-0.429912	0.0190287	PNKP	protein_coding
ENSG00000173905	-0.429265	0.00787498	GOLIM4	protein_coding
ENSG00000185800	-0.428461	0.0363933	DMWD	protein_coding
ENSG00000251192	-0.428402	0.0381723	ZNF674	protein_coding
ENSG00000102780	-0.427656	0.0456941	DGKH	protein_coding
ENSG00000167674	-0.427396	0.0133273	HDGFL2	protein_coding
ENSG00000180008	-0.42697	0.00157577	SOCS4	protein_coding
ENSG00000179532	-0.420858	0.0214537	DNHD1	protein_coding
ENSG00000165879	-0.420451	0.0429344	FRAT1	protein_coding
ENSG00000139645	-0.419873	0.00044238	ANKRD52	protein_coding
ENSG00000197136	-0.419761	0.000631052	PCNX3	protein_coding
ENSG00000125826	-0.416531	0.00407363	RBCK1	protein_coding
ENSG00000040487	-0.415419	0.0226576	SLC66A1	protein_coding
ENSG00000223496	-0.415379	0.00039301	EXOSC6	protein_coding
ENSG00000123989	-0.415181	0.000497422	CHPF	protein_coding
ENSG00000077713	-0.414479	0.022191	SLC25A43	protein_coding
ENSG00000006468	-0.412294	0.023131	ETV1	protein_coding
ENSG00000141179	-0.411928	0.00566413	PCTP	protein_coding
ENSG00000076864	-0.411416	0.00857932	RAP1GAP	protein_coding
ENSG00000144136	-0.411096	0.0285285	SLC20A1	protein_coding
ENSG00000203485	-0.410706	0.000326719	INF2	protein_coding
ENSG00000131899	-0.410697	0.0184232	LLGL1	protein_coding
ENSG00000205865	-0.408594	0.0463947	FAM99B	lncRNA
ENSG00000165458	-0.40829	0.00130604	INPPL1	protein_coding
ENSG00000169122	-0.407722	0.0386708	FAM110B	protein_coding
ENSG00000152193	-0.407347	0.0348841	OBI1	protein_coding
ENSG00000100335	-0.40734	0.0158433	MIEF1	protein_coding
ENSG00000105289	-0.405761	0.0365484	TJP3	protein_coding
ENSG00000151503	-0.405545	0.00709645	NCAPD3	protein_coding
ENSG00000100344	-0.404224	0.00881146	PNPLA3	protein_coding
ENSG00000111110	-0.401465	0.0207176	PPM1H	protein_coding
ENSG00000115419	-0.400467	0.00294418	GLS	protein_coding
ENSG00000176055	-0.400163	0.0398635	MBLAC2	protein_coding
ENSG00000112511	-0.399441	0.00596444	PHF1	protein_coding
ENSG00000136960	-0.399129	0.0453579	ENPP2	protein_coding
ENSG00000168010	-0.398392	0.0257987	ATG16L2	protein_coding
ENSG00000139324	-0.394899	0.00631972	TMTC3	protein_coding
ENSG00000111361	-0.394059	0.00503382	EIF2B1	protein_coding
ENSG00000151892	-0.391554	0.0411587	GFRA1	protein_coding
ENSG00000134508	-0.391315	0.00733784	CABLES1	protein_coding
ENSG00000072786	-0.391148	0.0480849	STK10	protein_coding
ENSG00000125835	-0.390524	0.0191771	SNRPB	protein_coding
ENSG00000147676	-0.390246	0.0139035	MAL2	protein_coding
ENSG00000037042	-0.388894	0.0377619	TUBG2	protein_coding
ENSG00000186104	-0.386969	0.0450899	CYP2R1	protein_coding
ENSG00000119899	-0.38589	0.00853273	SLC17A5	protein_coding
ENSG00000141298	-0.383891	0.00912671	SSH2	protein_coding
ENSG00000167910	-0.38262	0.0373995	CYP7A1	protein_coding
ENSG00000152332	-0.379848	0.020086	UHMK1	protein_coding
ENSG00000110925	-0.377602	0.0105416	CSRNP2	protein_coding
ENSG00000101361	-0.376819	0.0407939	NOP56	protein_coding
ENSG00000158966	-0.375955	0.0460412	CACHD1	protein_coding
ENSG00000107816	-0.375721	0.0360178	LZTS2	protein_coding
ENSG00000115234	-0.375674	0.00522748	SNX17	protein_coding
ENSG00000241553	-0.374688	0.0193484	ARPC4	protein_coding
ENSG00000121644	-0.374404	0.0106493	DESI2	protein_coding
ENSG00000171865	-0.37386	0.045108	RNASEH1	protein_coding
ENSG00000165732	-0.373234	0.0044496	DDX21	protein_coding
ENSG00000123643	-0.372986	0.0442349	SLC36A1	protein_coding
ENSG00000123416	-0.37296	0.0361955	TUBA1B	protein_coding
ENSG00000111676	-0.372255	0.00271276	ATN1	protein_coding
ENSG00000160325	-0.371258	0.0176428	CACFD1	protein_coding
ENSG00000164040	-0.371073	0.00230709	PGRMC2	protein_coding
ENSG00000148672	-0.369626	0.0216215	GLUD1	protein_coding
ENSG00000103855	-0.365649	0.00295123	CD276	protein_coding
ENSG00000137814	-0.361825	0.0339545	HAUS2	protein_coding
ENSG00000144677	-0.360622	0.00873266	CTDSPL	protein_coding
ENSG00000172037	-0.359547	0.0109479	LAMB2	protein_coding
ENSG00000146112	-0.359414	0.009999	PPP1R18	protein_coding
ENSG00000074416	-0.35933	0.0159954	MGLL	protein_coding
ENSG00000091409	-0.35915	0.0333655	ITGA6	protein_coding
ENSG00000144043	-0.357758	0.0315763	TEX261	protein_coding
ENSG00000147144	-0.356988	0.0391884	CCDC120	protein_coding
ENSG00000164300	-0.355172	0.025679	SERINC5	protein_coding
ENSG00000196776	-0.354929	0.00671299	CD47	protein_coding
ENSG00000166140	-0.353202	0.023346	ZFYVE19	protein_coding
ENSG00000178295	-0.352921	0.0178794	GEN1	protein_coding
ENSG00000143627	-0.351186	0.0447646	PKLR	protein_coding
ENSG00000160932	-0.350996	0.00464744	LY6E	protein_coding
ENSG00000135966	-0.349328	0.0145151	TGFBRAP1	protein_coding
ENSG00000123815	-0.347936	0.0180967	COQ8B	protein_coding
ENSG00000105887	-0.347283	0.0140191	MTPN	protein_coding
ENSG00000204386	-0.346453	0.0177839	NEU1	protein_coding
ENSG00000108639	-0.344869	0.0278861	SYNGR2	protein_coding
ENSG00000186187	-0.34451	0.0411565	ZNRF1	protein_coding
ENSG00000148824	-0.34305	0.0340745	MTG1	protein_coding
ENSG00000124333	-0.342969	0.0421854	VAMP7	protein_coding
ENSG00000069869	-0.341467	0.010623	NEDD4	protein_coding
ENSG00000113300	-0.339224	0.0429073	CNOT6	protein_coding
ENSG00000165406	-0.334785	0.0296141	MARCHF8	protein_coding
ENSG00000070159	-0.333213	0.00126993	PTPN3	protein_coding
ENSG00000113456	-0.331365	0.0332921	RAD1	protein_coding
ENSG00000197045	-0.330608	0.00220357	GMFB	protein_coding
ENSG00000164855	-0.330203	0.00571472	TMEM184A	protein_coding
ENSG00000165272	-0.326285	0.0408702	AQP3	protein_coding
ENSG00000237441	-0.325942	0.0322461	RGL2	protein_coding
ENSG00000204469	-0.325523	0.00160335	PRRC2A	protein_coding
ENSG00000131408	-0.325242	0.0152909	NR1H2	protein_coding
ENSG00000156471	-0.323872	0.0472209	PTDSS1	protein_coding
ENSG00000148702	-0.321861	0.00508758	HABP2	protein_coding
ENSG00000138835	-0.321045	0.00912391	RGS3	protein_coding
ENSG00000126821	-0.319927	0.012567	SGPP1	protein_coding
ENSG00000164050	-0.319681	0.00870841	PLXNB1	protein_coding
ENSG00000160233	-0.319464	0.036035	LRRC3	protein_coding
ENSG00000164961	-0.319274	0.0170741	WASHC5	protein_coding
ENSG00000087448	-0.319222	0.0375564	KLHL42	protein_coding
ENSG00000162065	-0.317125	0.0198864	TBC1D24	protein_coding
ENSG00000103335	-0.314949	0.00407724	PIEZO1	protein_coding
ENSG00000107140	-0.31468	0.0279768	TESK1	protein_coding
ENSG00000166311	-0.314397	0.0316812	SMPD1	protein_coding
ENSG00000091490	-0.312939	0.0417659	SEL1L3	protein_coding
ENSG00000154889	-0.311407	0.0486739	MPPE1	protein_coding
ENSG00000165156	-0.310779	0.0327807	ZHX1	protein_coding
ENSG00000166847	-0.310396	0.0393778	DCTN5	protein_coding
ENSG00000144233	-0.308548	0.0128052	AMMECR1L	protein_coding
ENSG00000102225	-0.307603	0.0245638	CDK16	protein_coding
ENSG00000015520	-0.304698	0.0383433	NPC1L1	protein_coding
ENSG00000278540	-0.304576	0.0100265	ACACA	protein_coding
ENSG00000157227	-0.302436	0.00991721	MMP14	protein_coding
ENSG00000130725	-0.300126	0.0269366	UBE2M	protein_coding
