## Supplemental Table 3 for "Suppression of hepatic amino acid catabolism by the human-specific lncRNA hLMR1"

### Sheet: ChIRP probes
hLMR1 probe set 1	hLMR1 probe set 2	LINC01018 probe set
TTGCTGTCATTTTAGTAGCA	TCCATGTCCATCTCCAAAAA	GTGGAGGAGCTGCAGAAAGG
CAATTCTGGGGACTTTACGG	AAGTGCTGAATTGCTCCTTT	AAGTTTCTGTGACGTGAGGT
CTGGGGTGTTGAACTCTTAT	ATTTGGGAGCTGACTGTATC	CAGGGCTGTAGACGCAGAAG
TGGTGATTCTGCCTCATATC	TTCCAAAATGCCGGGATTAC	AGAGTTTCTGGATTTCCCAG
CCAAGTAGCTGGGATTACAG	TGAGACGGAGTTTCACTCTT	TGTGCTGTGTGTAAATGCCT
CATTGCATAGGTGACAAAGA	AGATACAAGCACTTGCAGGT	TTTAACACTGCACACCTGTG
GGTTAGATCATTCTCTTCTT	TGTCATATGTACATCAGGTT	AATGTCTCTAAGATGCCAGC
ATTCCTAAGTCTATTGGATT	TTCAGGAAAACCCCCTGTAT	GTGTCTCAGTTCAACATGGA
GGGGATATACTCGAATCATT	ATGAATGGGGATATACTCGA	GCTAACTCTGATTCAGGCAA
GGCCAATACTTTGTTTTCTT	CAAAGTGCCGGGATTACAGG	TGTGTAGGGGTCTTTGATTT
AAGAGAGTCGTTGAGTCCAT	ACTGTAGTTCAACTTTTCCA	AAGCACTGAATTACTGGTCC
TTGGCTGTTTGGAGGCAATT	TACTCCAGCTTCTGCTGGAA	AAACTCAGGCAAGAGGGTGG
GATCTTCCTTAACTGACTCA	AAGCTCTTAGTCAGTTCACT	TAGCGCGAGATGCACAAAGA
CGATTAGGAAGTTTGGCCAG	GGCAAACAGTAGGAGGAACG	GATGGATGATGACCTTCACT
GAATGCTAACCGGTCATGTT	CTTTGCTCCTTGCTGCCTCT	TGTTTGACGAAGCTGCTGAC
AAGGTCACTCTGAAGGTCTG	ACAGAAAGTTAGGCAGAGCT	CATTCAGCTAAGAGGATGCT
GATTTAGCTGTCTCTCTTGA	TCCGACAGCAAAGCACATTA	CCCTATTTGCACTTCATATA
GAACTGTGACAGATCATCGA	AATGATGGGGTGTATTGGGC
CCAGTTAAAGCAATTCTACA	TATTTCAAAGTGTAGCTCCC
TACTGCTCTGGGTTGTGAAA	TCAGTAAAAACCTTCCCAGG
GATGACTCAGGATAGGATGA	AGTGAGACAGATTGGTTTGT
GTCTGTAGGTTAGAAGCAAT	CATTTAGCAGAAGTTATGCT
AGAGTCATAGCATCTTATCA	ACTCCCAATTGTAGAAGTGA
GCGTGATAGAGGAACTGTTT	GGGATTGCTTTATTTAACGT

### Sheet: Cloning primers
Oligonucleotide	Sequence 5' to 3'
hLMR1-deletion-f	CCCCCCAAGT*GGCGCCTGCCACCGCACC
hLMR1-deletion-r	GGCAGGCGCC*ACTTGGGGGGCTGAGGCGG
hLMR1-ATTB1	GGGGACAAGTTTGTACAAAAAAGCAGGCTAAAATGCTACTAAAATGACAGC
hLMR1-ATTB2	GGGGACCACTTTGTACAAGAAAGCTGGGTTTGATTTGAAGGGATTGCTTTATTTAACG

### Sheet: qPCR primers
Oligonucleotide	Sequence 5' to 3'
18S-f	AGTCCCTGCCCTTTGTACACA
18S-r	CGATCCGAGGGCCTCACTA
hLMR1-f	ATGACCGGTTAGCATTCCCA
hLMR1-r	TAGGCAGAGCTGTGAAGGTC
LINC01018-f	AGACCTTCACTTCGCCAGAT
LINC01018-r	GAGAGGTGGTGGTGTTTGTG
RPL13A-f	GCCATCGTGGCTAAACAGGTA
RPL13A-r	GTTGGTGTTCATCCGCTTGC
ASS1-F	CTTGGGGCCAAAAAGGTGTTC
ASS1-R	GAGGTAGCGGTCCTCATACAG
AASS-F	CCCACACAATAAAAGCTCAGGA
AASS-R	AAATGCCACTACCCGTACTCC
CPS1-f	AATGAGGTGGGCTTAAAGCAAG
CPS1-r	AGTTCCACTCCACAGTTCAGA
HAL-f	AGAATAAGCCCGACAATGGTG
HAL-r	TTCCACGAACTCGTTGTTCTC
HGD-f	AGCTCTCAGGATCGGCTTTCA
HGD-r	CGTCAATGGATTCAAAGGGCTT
HPD-F	GAAACACGGTGACGGAGTGAA
HPD-R	CTCCCGCATGATTTTGGCG
SDS-f	AGCGCCTCAAGAATGAAGGTG
SDS-r	GGGGAATGTAGACCCAACCC
Ass1-f	ACACCTCCTGCATCCTCGT
Ass1-r	GCTCACATCCTCAATGAACACCT
Bhmt-f	TTAGAACGCTTAAATGCCGGAG
Bhmt-r	GATGAAGCTGACGAACTGCCT
Cps1-f	ACATGGTGACCAAGATTCCTCG
Cps1-r	TTCCTCAAAGGTGCGACCAAT
Hal-f	TCGTAGAAGTGGTGATTGAAGGT
Hal-r	TTTCAGGCTCCCGGTATTTGC
Hgd-f	GTCTGCCCCTACAACCTCTAC
Hgd-r	CCAGCTTCTCTTATTGGTGTTCC
Sds-f	CCCAGCCACTATCGTTGTG
Sds-r	CCTTCCCAGATGAGAGGGTC
Aass-f	AAGCCAATATGAACCTGTTGGAT
Aass-r	TGCATAAAAGGCGTATGATGTCC
Hpd-f	TGCTCTGCTCTCAATCCCTG
Hpd-r	TCGAATGCGATGTCTTTCACC
